# Post-translational flavinylation is associated with diverse extracytosolic redox functionalities throughout bacterial life

**DOI:** 10.1101/2021.01.07.425746

**Authors:** Raphaël Méheust, Shuo Huang, Rafael Rivera-Lugo, Jillian F. Banfield, Samuel H. Light

**Affiliations:** Department of Earth and Planetary Science, University of California, Berkeley, CA, USA; Innovative Genomics Institute, Berkeley, CA, USA; LABGeM, Génomique Métabolique, Genoscope, Institut François Jacob, CEA, Evry, France; Duchossois Family Institute, University of Chicago, Chicago, IL, USA; Department of Microbiology, University of Chicago, Chicago, IL, USA; Department of Molecular and Cell Biology, University of California, Berkeley, CA, USA

## Abstract

Disparate redox activities that take place beyond the bounds of the prokaryotic cell cytosol must connect to membrane or cytosolic electron pools. Proteins post-translationally flavinylated by the enzyme ApbE mediate electron transfer in several characterized extracytosolic redox systems but the breadth of functions of this modification remains unknown. Here we present a comprehensive bioinformatic analysis of 31,910 prokaryotic genomes that provides evidence of extracytosolic ApbEs within ~50% of bacteria and the involvement of flavinylation in numerous uncharacterized biochemical processes. By mining flavinylation-associated gene clusters, we identify five protein classes responsible for transmembrane electron transfer and two domains of unknown function (DUF2271 and DUF3570) that are flavinylated by ApbE. We observe flavinylation/iron transporter gene colocalization patterns that implicate functions in iron reduction and assimilation. We find associations with characterized and uncharacterized respiratory oxidoreductases that highlight roles of flavinylation in respiratory electron transport chains. Finally, we identify interspecies gene cluster variability consistent with flavinylation/cytochrome functional redundancies and discover a class of “multi-flavinylated proteins'' that may resemble multiheme cytochromes in facilitating longer distance electron transfer. These findings provide key mechanistic insight into an important facet of bacterial physiology and establish flavinylation as a functionally diverse mediator of extracytosolic electron transfer.

**Impact Statement:** Bioinformatic and biochemical studies find that covalently bound flavins are common and participate in wide-ranging extracytosolic redox activities throughout bacterial life.
