## Supplementary file 3 for "Post-translational flavinylation is associated with diverse extracytosolic redox functionalities throughout bacterial life"

### Sheet: Sheet1
	PF00890 + cytochrome + FMN-bind (FUSED)	PF00890 + cytochrome (FUSED)	PF00890 + FMN-bind (FUSED)	PF00890, cytochrome, FMN-bind (UNFUSED)	PF00890, cytochrome (UNFUSED)	PF00890, FMN-bind (UNFUSED)
Number of gene clusters	0	147	2979	22	879	189
Number of genomes	0	108	1236	22	360	171
