## Supplementary file 2 for "Post-translational flavinylation is associated with diverse extracytosolic redox functionalities throughout bacterial life"

### Sheet: Sheet1
System	Feature within flavinylation-associated gene clusters used to operationally define system	Number of gene clusters	Number of genomes
EET	Ndh with a transmembrane helix (K03885)	553	547
RNF	RnfB (K03616)	5482	5401
NQR	NqrF (K00351)	3990	3935
Nos	Nitrous-oxide reductase (K00376)	1209	1187
PepSY-like	PepSY-like domain (PF03929 or PF16357)	3220	3040
DsbD-like	DsbD-like domain (PF02683)	285	275
NapH-like	Iron-sulfur cluster-binding protein NapH (PF12801 or K19339)	2465	2153
MsrQ-like	MsrQ-like domain (PF01794)	1797	1468
NQR/RNF-like	NqrB/RnfD (PF03116) and NqrF (PF00175) fusion	127	127
